# Comparative food-web analysis of bluefin tuna spawning habitats in the eastern Indian Ocean and Gulf of Mexico

**DOI:** 10.64898/2026.03.18.711569

**Authors:** Michael R. Stukel, Michael R. Landry, Moira Décima, Christian K. Fender, Sven A. Kranz, Raul Laiz-Carrion, Estrella Malca, Jose M. Quintanilla, Karen E. Selph, Rasmus Swalethorp, Natalia Yingling

**Affiliations:** Department of Earth, Ocean & Atmospheric Science, Florida State University, Tallahassee, FL 32306, USA; Scripps Institution of Oceanography, University of California at San Diego, La Jolla, CA 92093, USA; Department of Biosciences, Rice University, Houston, TX 77005, USA; Centro Oceanográfico de Málaga, Instituto Español de Oceanografía (IEO-CSIC), Fuengirola 29640, Spain; Cooperative Institute for Marine and Atmospheric Studies, University of Miami, Miami, FL 33146; Department of Oceanography, University of Hawai’i at Manoa, Honolulu, HI 96822, USA

**Keywords:** Indian Ocean, Gulf of Mexico, plankton ecology, marine food web, pelagic ecosystems, larval fish

## Abstract

Using linear inverse ecosystem modeling as a data assimilation tool, we compare spawning grounds of Atlantic and Southern Bluefin Tuna (ABT and SBT, respectively) based on results from field campaigns in the Gulf of Mexico (GoM) and eastern Indian Ocean off northwest Australia (Argo Basin). Both regions are warm, stratified, low-nutrient waters dominated by cyanobacteria (*Prochlorococcus*). Despite these similarities, the Argo Basin is more productive, with ∼1.5X higher net primary production and nearly 2X higher production of top trophic levels in the model (tuna larvae, planktivorous fish, and predatory gelatinous zooplankton). Higher primary production in the Argo Basin is mainly driven by higher N_2_ fixation and storm mixing of new nutrients in the upper and lower euphotic zone, respectively. Increased ecosystem efficiency (secondary production of top trophic levels / primary production) results from differences in plankton food web organization. In the GoM, protistan zooplankton are the direct consumers of nearly all phytoplankton production. In contrast, higher rates of herbivory by crustaceans feeding on nanophytoplankton combines with a higher impact of appendicularians on cyanobacteria to convert plankton production into larval tuna prey more efficiently in the Argo Basin. Despite similarities in the proportions of phytoplankton production mediated by cyanobacteria and other picoplankton in both systems, food web pathways to larval tuna and other planktivorous fish are substantially shorter in the Argo Basin. Our results highlight the impact of distinct zooplankton ecological niches on ecosystem efficiency and suggest a need for better inclusion of plankton food-web structure in models simulating climate impacts on fisheries production.

**HIGHLIGHTS:**

- Developed food web models of tuna spawning habitat (Indian Ocean & Gulf of Mexico)
- Spawning habitats in the Argo Basin and Gulf of Mexico (GoM) are both oligotrophic
- Argo Basin had higher net primary production in part as a result of nitrogen fixation
- Argo Basin had higher rates of direct herbivory by metazoan zooplankton
- This resulted in greater ecosystem efficiency in the Argo Basin.
