## Supplementary material for "Comparative food-web analysis of bluefin tuna spawning habitats in the eastern Indian Ocean and Gulf of Mexico": Code Package: SuppTable2.xlsx

### Sheet: Sheet1
	GoM mean	s.d.	AAP mean	s.d.	These values come from MeanTable in PlotMeasurements2Cycles.m
Upwellings	4.25345e-05	2.48725e-05	0.198201	0.110883
LateralInputDONs	0.151701	0.129043	0.0268678	0.0268349
LateralInputPONs	0.426736	0.219553	0.141249	0.0797676
NH4toNO3s	0.471213	0.163649	0.498614	0.23655						Mixotrophy
NfixCyanos	0.114626	0.103182	0.563933	0.0196729		0.069864		0.0626931		0.233332		1.5465			NPP
NO3toCyanos	0.192378	0.147545	0.309215	0.221476		2.72351		3.92999		0.239808		0.259802		Cya	1.88874	2.72987
NH4toCyanos	2.26093	0.338037	2.68531	0.467225		0.0256522		0.0159525						Flag	0.764905	1.13743
CyanoTOhnfs	0.732645	0.350778	0.0348707	0.0327577						nutrient uptake by mix flags				Dtm	0.069864	0.0626931
CyanoTOmics	0.487565	0.328801	0.034042	0.0319296						0.996386		1.53859
CyanoTOflags	0.000282079	0.000222135	1.48293	0.0464795		0.866977		0.849014		0.776149		1.10353
CyanoTOapps	0.000316736	0.000213773	1.14208	0.00134936
CyanoTOdoms	0.679191	0.248514	0.828588	0.417324						Fraction N from mixotrophy
CyanoTOsdets	0.66793	0.189954	0.0359466	0.0338745						0.189744		0.501282
NfixTrichos	0.000527712	0.000453893	0.000424299	0.000277309						0.236041		0.190564
NO3toTrichos	0.00102519	0.000714423	0.000456309	0.000331259
NH4toTrichos	0.00109431	0.000736519	0.000460307	0.000333949
TrichoTOdoms	0.00129506	0.000828471	0.000677133	0.000416897		Grazing
TrichoTOldets	0.00135214	0.000844586	0.000663782	0.000416298		1.06693		3.01589
NO3toDTMs	0.0490225	0.0277464	0.0396401	0.0239846
NH4toDTMs	0.0418438	0.027667	0.0414313	0.0239105
dtmTOmics	0.0182045	0.00799223	0.0190533	0.00470144
dtmTOherbnvms	0.00182186	0.00175909	0.00936813	0.0011762
dtmTOherbvms	0.00683099	0.00644489	0.00303299	0.00287161		Phyto DON production (shallow)				Percentages
dtmTOapps	0.000266015	0.00020591	0.00897044	0.00237695		0.932969		1.2488		0.463527		0.570922
dtmTOclads	0.000142585	9.93924e-05	0.00233086	0.00227964
dtmTOnvmCals	0.00780871	0.00700098	0.00318097	0.00295275		Protist DON production (shallow)
dtmTOvmCals	0.00753985	0.00709314	0.00298706	0.00305417		0.676416		0.382333		0.336064		0.174793
dtmTOdoms	0.0210022	0.0112737	0.0183782	0.00897011
dtmTOldets	0.00886234	0.008103	0.00362228	0.0033581		Metazooplankton DON production (shallow)
NO3TOflags	0.22883	0.160106	0.347504	0.235205		0.211967		0.474431		0.105312		0.216898
NH4TOflags	0.767556	0.242835	1.19108	0.277964
flagTOmics	0.667319	0.107853	1.47042	0.101018		Fish DON production (shallow)
flagTOherbnvms	0.0518039	0.0389001	0.0693751	0.0567322		0.0281881		0.0352913		0.0140047		0.0161343
flagTOherbvms	0.0464014	0.0350695	0.074111	0.0401095
flagTOapps	0.000213557	0.000183719	0.0395126	0.0353978		Detritus dissolution (shallow)
flagTOclads	0.000114205	9.34315e-05	0.00464586	0.00409928		0.163221		0.0464885		0.0810928		0.0212533
flagTOnvmCals	0.0746351	0.0602235	0.0793716	0.0614001
flagTOvmCals	0.0636559	0.0414787	0.0661137	0.0399683		Total DON production (shallow)
flagTOdoms	0.231481	0.116464	0.401162	0.136964		2.01276		2.18735
flagTOsdets	0.0790934	0.0532861	0.731517	0.0535355
hnfTOmics	0.155687	0.139239	0.0357785	0.03414
hnfTOapps	0.000199712	0.000175066	0.0416297	0.0377449
hnfTOherbnvms	0.0656957	0.0469504	0.117557	0.0902683
hnfTOherbvms	0.171898	0.125683	0.0797478	0.0694681
hnfTOclads	0.00010689	9.10501e-05	0.0089251	0.00661332
hnfTOnvmCals	0.346531	0.180524	0.12666	0.0919567
hnfTOvmCals	0.111578	0.0794636	0.0631861	0.0557553
hnfTOnh4s	0.622194	0.151928	0.285236	0.061277
hnfTOdoms	0.352769	0.10119	0.155001	0.0367588
hnfTOsdets	0.788085	0.335107	0.37597	0.113006
micTOherbnvms	0.0673702	0.0466352	0.223943	0.143826
micTOherbvms	0.202578	0.122919	0.173215	0.135557
micTOclads	0.000100833	8.72456e-05	0.00800711	0.00686057
micTOnvmCals	0.317681	0.178044	0.257932	0.144795
micTOvmCals	0.130634	0.0881348	0.0862046	0.0717269
micTOpreflexs	1.81335e-07	7.80812e-08	1.89964e-10	1.9062e-10
micTOpostflexs	1.36713e-06	2.2183e-07	1.14105e-08	4.12497e-09
micTOnh4s	0.563546	0.135082	0.427234	0.0611078
micTOdoms	0.323648	0.0928723	0.227331	0.0379373
micTOsdets	0.720127	0.301916	0.593116	0.108124
herbnvmTOchaetos	0.0193598	0.0152874	0.0551711	0.0467188
herbnvmTOpoecils	0.0200929	0.0153395	0.0567053	0.0480627
herbnvmTOgels	0.0167711	0.0140898	0.0444923	0.0376365
herbnvmTOplankfishs	0.0156298	0.0129946	0.0338947	0.0323778
herbnvmTOnh4s	0.0604896	0.0142325	0.242096	0.016117
herbnvmTOdoms	0.0336007	0.0094428	0.0868216	0.0237088
herbnvmTOldets	0.0513883	0.0179475	0.187962	0.104997
appTOchaetos	0.000114678	9.78786e-05	0.0735982	0.0595594
appTOpoecils	0.000115238	9.92889e-05	0.203693	0.0806972
appTOgels	0.000115751	9.86072e-05	0.0727454	0.0621144
appTOplankfishs	0.00011482	9.8764e-05	0.0520817	0.0475991
appTOpreflexs	4.28641e-07	1.57148e-07	6.44255e-06	1.8897e-06
appTOpostflexs	2.63133e-06	1.56695e-07	2.444e-05	3.24999e-06
appTOnh4s	0.000409623	0.000121595	0.345276	0.027105
appTOdoms	0.000215199	7.20968e-05	0.18017	0.0201871
appTOldets	0.000303795	0.000126193	0.785416	0.0510974
cladTOchaetos	3.97647e-05	3.26301e-05	0.00100693	0.000677554
cladTOpoecils	3.99368e-05	3.2963e-05	0.00206568	0.00151779
cladTOgels	4.04919e-05	3.28799e-05	0.00170435	0.00114567
cladTOplankfishs	3.91972e-05	3.24618e-05	0.00309055	0.00137707
cladTOpreflexs	4.91635e-07	1.48351e-07	1.10095e-07	5.43698e-08
cladTOpostflexs	1.92395e-05	1.4819e-06	3.68835e-06	1.10388e-06
cladTOnh4s	0.000166851	4.00015e-05	0.00733816	0.00184568
cladTOdoms	9.08086e-05	2.61076e-05	0.00405186	0.00116687
cladTOldets	0.000115794	4.2887e-05	0.00617166	0.00221339
nvmCalTOchaetos	0.128314	0.0518429	0.0505049	0.0353423
nvmCalTOpoecils	0.0393606	0.0279787	0.0462748	0.0389417
nvmCalTOgels	0.0565788	0.037329	0.0558175	0.0460736
nvmCalTOplankfishs	0.0492728	0.0405473	0.0259335	0.0220107
nvmCalTOpreflexs	3.17558e-06	6.6063e-07	1.72709e-06	6.60385e-07
nvmCalTOpostflexs	2.26507e-05	2.86202e-07	9.48937e-06	4.88022e-07
nvmCalTOnh4s	0.194674	0.034317	0.223902	0.0159381
nvmCalTOdoms	0.109549	0.0261506	0.0808934	0.0216776
nvmCalTOldets	0.230349	0.0561078	0.163606	0.0859965
chaetoTOgels	0.0378227	0.023166	0.0528649	0.0319409
chaetoTOplankfishs	0.0351856	0.0236703	0.0308101	0.0245599
chaetoTOnh4s	0.0702319	0.0245054	0.0809111	0.025892
chaetoTOdoms	0.0317097	0.0140164	0.0330592	0.0160035
chaetoTOldets	0.0656546	0.0301334	0.120395	0.053346
poecilTOgels	0.0296526	0.0116365	0.0788384	0.0414889
poecilTOplankfishs	0.0149923	0.0110514	0.0449763	0.0329191
poecilTOpreflexs	1.0871e-08	5.40764e-09	1.08734e-06	5.01027e-07
poecilTOpostflexs	8.98944e-06	6.46789e-07	1.31878e-05	5.3918e-06
poecilTOnh4s	0.0427556	0.0131923	0.104296	0.0171587
poecilTOdoms	0.0160978	0.00888067	0.0447731	0.0156407
poecilTOldets	0.0400517	0.0172499	0.152205	0.0510203
gelTOhtls	0.0486087	0.0171394	0.113982	0.0482797
gelTOnh4s	0.051654	0.0231192	0.0780335	0.0285777
gelTOdoms	0.020704	0.00440529	0.044661	0.0170468
gelTOldets	0.0687452	0.0286701	0.16837	0.0537555
plankfishTOhtls	0.0381774	0.0176992	0.0626669	0.0266825
plankfishTOnh4s	0.0611682	0.0272267	0.0686022	0.0248053
plankfishTOdoms	0.028178	0.0139559	0.0352811	0.0148987
plankfishTOpoops	0.054706	0.0272692	0.103224	0.0398141
preflexTOgrowths	4.57228e-07	3.1557e-07	9.19748e-07	6.77443e-07
preflexTOmorts	4.64533e-07	3.16211e-07	9.24245e-07	6.75085e-07
preflexTOnh4s	1.4845e-06	4.62268e-07	3.43533e-06	1.21006e-06
preflexTOdoms	7.7839e-07	2.76658e-07	1.76894e-06	7.01136e-07
preflexTOpoops	1.10346e-06	4.69504e-07	2.31991e-06	1.08631e-06
postflexTOgrowths	6.1279e-06	4.0062e-06	5.91273e-06	3.79816e-06
postflexTOmorts	6.25327e-06	4.02121e-06	5.64772e-06	3.79718e-06
postflexTOnh4s	1.69616e-05	4.93011e-06	1.55267e-05	5.01999e-06
postflexTOdoms	9.31904e-06	2.80182e-06	8.52415e-06	2.77529e-06
postflexTOpoops	1.62164e-05	5.7647e-06	1.52063e-05	5.7932e-06
bacTOflags	0.23305	0.119436	0.0635637	0.0533233
bacTOhnfs	0.172365	0.121473	0.107046	0.0702985
bacTOmics	0.15208	0.115705	0.102617	0.0687575
bacTOapps	0.000178584	0.000147988	0.11458	0.0152523
bacTOnh4s	1.69992	0.260429	1.97831	0.451727
domTObacs	2.25759	0.283553	2.36611	0.451392
sdetTOhnfs	1.70973	0.752236	1.14777	0.284779
sdetTOmics	0.84483	0.575999	0.335074	0.255767
sdetTOapps	0.000217554	0.000185318	0.366239	0.0181548
sdetTOdoms	0.12719	0.118135	0.0287108	0.0281374
ldetTOherbnvms	0.0306405	0.0272707	0.286894	0.174576
ldetTOclads	8.80663e-05	7.51055e-05	0.00152405	0.00129509
ldetTOnvmCals	0.0614693	0.0468645	0.1798	0.141199
ldetTOherbvms	0.0403795	0.0397788	0.779853	0.179461
ldetTOvmCals	0.0663071	0.0510712	0.0692129	0.0622842
ldetTOdoms	0.0360308	0.0345945	0.0177777	0.0176018
herbvmTOschaetom	0.0480076	0.0363928	0.0805221	0.0542151
herbvmTOspoecilm	0.0500505	0.0314902	0.0716685	0.049118
herbvmTOsgelm	0.0391313	0.0290584	0.054933	0.0442967
herbvmTOsplankfishm	0.0296056	0.0241048	0.0446932	0.0358179
herbvmTOsnh4m	0.0940088	0.0306565	0.435565	0.0825451
herbvmTOsdomm	0.0512242	0.0252232	0.0874098	0.0284957
herbvmTOsldetm	0.0558923	0.0369091	0.391614	0.135204
herbvmTOdchaetom	0.0371781	0.0289983	0.183509	0.00881181
herbvmTOdpoecilm	0.0123312	0.00965085	0.0993047	0.0615258
herbvmTOdgelm	0.0558212	0.0111274	0.0632728	0.0557739
herbvmTOdplankfishm	0.0220184	0.0187634	0.0419343	0.0380974
herbvmTOdnh4m	0.0268877	0.0224405	0.120626	0.0793354
herbvmTOddomm	0.022007	0.0169021	0.204362	0.0132934
herbvmTOdldetm	0.0347736	0.0260498	1.25185	0.196986
herbvmTOexportNH4m	0.029998	0.0169322	0.212089	0.0387761
herbvmTOexportDOMm	0.0148014	0.00969721	0.10591	0.0236027
herbvmTOexportdetm	0.00605639	0.00411284	0.0645653	0.0152502
herbvmTOexportmortm	0.0191799	0.00600361	0.197321	0.0151661
vmCalTOschaetom	0.0447682	0.0329535	0.057237	0.0411992
vmCalTOspoecilm	0.0338999	0.0235916	0.0446998	0.0394705
vmCalTOsgelm	0.00959916	0.00804291	0.0436515	0.0232716
vmCalTOsplankfishm	0.0373895	0.0289604	0.0342964	0.0302586
vmCalTOsnh4m	0.0813984	0.0310877	0.140088	0.0856575
vmCalTOsdomm	0.0419066	0.0203646	0.0644879	0.0465683
vmCalTOsldetm	0.029279	0.0202753	0.136064	0.0737093
vmCalTOdchaetom	0.00760788	0.00541657	0.0260968	0.0112696
vmCalTOdpoecilm	0.0292424	0.00923307	0.0752779	0.00182145
vmCalTOdgelm	0.00987777	0.00593763	0.0855526	0.0388298
vmCalTOdplankfishm	0.0619596	0.0234348	0.0960983	0.0308117
vmCalTOdnh4m	0.0288908	0.0253376	0.139252	0.0817694
vmCalTOddomm	0.021314	0.0156491	0.0969311	0.0523833
vmCalTOdldetm	0.0482658	0.0105141	0.453481	0.0906009
vmCalTOexportNH4m	0.0261677	0.0154185	0.0998476	0.0233514
vmCalTOexportDOMm	0.0149369	0.00935872	0.0410107	0.0184147
vmCalTOexportdetm	0.0198621	0.0174586	0.0421537	0.0392689
vmCalTOexportmortm	0.0267995	0.00920188	0.111173	0.0214767
diatomSinkm	0.0183872	0.00964461	0.0101471	0.00589708
FlagSinkm	0.0150008	0.0105146	0.148859	0.059816
dldetSinkm	0.317079	0.0847845	0.781031	0.089354
Upwellingd	0.031547	0.0312454	0.026854	0.0262065
LateralInputDONd	0.0401855	0.0381231	0.0239766	0.0237513
LateralInputDONs	0.362441	0.161399	1.26178	0.217775
NH4toNO3d	0.797248	0.302521	1.24755	0.294704
NfixCyanod	0.028402	0.0274004	0.264707	0.0388839
NO3toCyanod	0.3538	0.276905	0.282482	0.239372
NH4toCyanod	1.05308	0.302768	1.81457	0.337487
CyanoTOhnfd	0.176252	0.100723	0.154253	0.13387
CyanoTOmicd	0.10222	0.0807288	0.134433	0.11668
CyanoTOflagd	0.12223	0.0830071	0.128145	0.095348
CyanoTOappd	0.390808	0.122061	1.3236	0.198489
CyanoTODOCd	0.476516	0.115029	0.564245	0.233257
CyanoTOsdetd	0.167262	0.0934816	0.0570843	0.0401372
NfixTrichod	2.52958e-05	1.80089e-05	1.30822e-05	8.85336e-06
NO3toTrichod	2.94767e-05	2.14525e-05	1.34807e-05	1.00517e-05
NH4toTrichod	2.89596e-05	2.11395e-05	1.54394e-05	1.07434e-05
TrichoTOdomd	4.55904e-05	2.66061e-05	2.14381e-05	1.32302e-05
TrichoTOldetd	3.8143e-05	2.56679e-05	2.05633e-05	1.31127e-05
NO3toDTMd	0.0193895	0.0128909	0.00932812	0.00611795
NH4toDTMd	0.0208767	0.0132861	0.00965666	0.00619051
dtmTOmicd	0.00470232	0.0025364	0.0032927	0.00171114
dtmTOherbnvmd	0.00541522	0.00513976	0.00279939	0.0027033
dtmTOherbvmd	0.00495856	0.00473516	0.00270379	0.00253511
dtmTOappd	0.00517601	0.00488735	0.00270484	0.00258779
dtmTOcladd	0.00559836	0.00532293	0.00279526	0.00257594
dtmTOnvmCald	0.00551694	0.00516508	0.00280883	0.00262869
dtmTOvmCald	0.00501356	0.00467367	0.00289082	0.00273999
dtmTOdomd	0.00956783	0.00520966	0.00449873	0.00245071
dtmTOldetd	0.00705744	0.00599546	0.00293167	0.00260517
NO3TOflagd	0.455533	0.216363	0.784383	0.205193
NH4TOflagd	0.320616	0.22597	0.31915	0.208175
flagTOmicd	0.332121	0.0698253	0.977749	0.124563
flagTOherbnvmd	0.0715676	0.055674	0.025729	0.0241781
flagTOherbvmd	0.0442716	0.0402924	0.030247	0.0287666
flagTOappd	0.0428442	0.0393291	0.0209581	0.0202504
flagTOcladd	0.093811	0.0649593	0.0364867	0.0327513
flagTOnvmCald	0.0865709	0.0616428	0.0322798	0.0293722
flagTOvmCald	0.0438314	0.0378941	0.0248109	0.0232533
flagTOdomd	0.206581	0.0811414	0.276296	0.120386
flagTOsdetd	0.0785351	0.045554	0.0844489	0.051696
hnfTOmicd	0.0372974	0.0351121	0.0429511	0.041203
hnfTOappd	0.0361486	0.0349892	0.0484045	0.0465442
hnfTOherbnvmd	0.0617303	0.0506736	0.114508	0.080174
hnfTOherbvmd	0.0317253	0.0280811	0.10119	0.0152604
hnfTOcladd	0.056986	0.047184	0.105976	0.0695773
hnfTOnvmCald	0.0524469	0.0443248	0.071939	0.0566219
hnfTOvmCald	0.0351616	0.0326503	0.0751208	0.0518234
hnfTOnh4d	0.20513	0.0529932	0.329692	0.0423548
hnfTOdomd	0.114927	0.0330623	0.177849	0.0301478
hnfTOsdetd	0.258169	0.0977848	0.45066	0.081974
micTOherbnvmd	0.071245	0.0557999	0.0525267	0.0466506
micTOherbvmd	0.0384847	0.0284304	0.455882	0.158121
micTOcladd	0.0716165	0.0569355	0.0973131	0.0718983
micTOnvmCald	0.0679546	0.0544311	0.0598676	0.0509301
micTOvmCald	0.0357568	0.0311618	0.0513987	0.0412973
micTOnh4d	0.196224	0.0491988	0.405825	0.0745591
micTOdomd	0.11062	0.0317223	0.215922	0.0431759
micTOsdetd	0.251692	0.0955748	0.558762	0.127993
herbnvmTOchaetod	0.0292278	0.0245612	0.030736	0.0287008
herbnvmTOpoecild	0.0378273	0.0324587	0.0245261	0.0225803
herbnvmTOgeld	0.0316549	0.0288609	0.0252052	0.0231734
herbnvmTOplankfishd	0.0274293	0.0255551	0.0215975	0.0201985
herbnvmTOnh4d	0.0964661	0.0320734	0.0869577	0.029834
herbnvmTOldetd	0.106231	0.0563585	0.113758	0.0569997
herbnvmTOdomd	0.054554	0.0204769	0.0487929	0.0182184
appTOchaetod	0.0790497	0.056855	0.210719	0.137813
appTOpoecild	0.0782268	0.0564188	0.316858	0.171535
appTOgeld	0.0541054	0.0461804	0.134675	0.107228
appTOplankfishd	0.0477223	0.0423244	0.0790465	0.0724836
appTOnh4d	0.12607	0.0407388	0.198953	0.0601467
appTOdomd	0.0604404	0.0260387	0.0978787	0.0349988
appTOldetd	0.294916	0.0849113	0.967635	0.135378
cladTOchaetod	0.0354971	0.0310207	0.0226701	0.0202349
cladTOpoecild	0.0358772	0.0315113	0.0269153	0.0230621
cladTOgeld	0.0279916	0.0256334	0.0219164	0.0189201
cladTOplankfishd	0.0357046	0.0280139	0.0188177	0.0170287
cladTOnh4d	0.100682	0.0333221	0.0726888	0.0247211
cladTOdomd	0.0483157	0.0214135	0.0374856	0.0154995
cladTOldetd	0.118079	0.0587763	0.0855394	0.0416927
nvmCalTOchaetod	0.0377854	0.0325123	0.0244917	0.0223459
nvmCalTOpoecild	0.0376649	0.0330664	0.0236353	0.0218299
nvmCalTOgeld	0.0312371	0.0293894	0.0229704	0.0211078
nvmCalTOplankfishd	0.0277178	0.025501	0.0198893	0.0184377
nvmCalTOnh4d	0.101877	0.0342602	0.0783456	0.0266158
nvmCalTOdomd	0.0496049	0.021672	0.0410251	0.0167737
nvmCalTOldetd	0.119096	0.0605645	0.0982431	0.0490799
chaetoTOgeld	0.0359188	0.025158	0.0917243	0.0533044
chaetoTOplankfishd	0.0314766	0.0233599	0.0572792	0.0440649
chaetoTOnh4d	0.0578238	0.0223867	0.0857681	0.0332313
chaetoTOdomd	0.0313019	0.0137241	0.0460628	0.0210009
chaetoTOldetd	0.0698251	0.0339471	0.217386	0.0681205
poecilTOgeld	0.037832	0.0259216	0.108679	0.0607086
poecilTOplankfishd	0.0323324	0.0242259	0.0650023	0.0460327
poecilTOnh4d	0.0587986	0.0226279	0.0964323	0.0375489
poecilTOdomd	0.0319381	0.0140251	0.0539203	0.0229578
poecilTOldetd	0.0702689	0.032529	0.242479	0.0787159
gelTOhtld	0.0759957	0.0265792	0.153506	0.0527863
gelTOnh4d	0.0691438	0.0241484	0.106327	0.0322103
gelTOdomd	0.0354376	0.0156705	0.0505309	0.021698
gelTOldetd	0.103862	0.0389516	0.243628	0.0730912
plankfishTOhtld	0.0558055	0.0248378	0.0887215	0.0373288
plankfishTOnh4d	0.0823088	0.029348	0.0983438	0.0346865
plankfishTOdomd	0.0400621	0.0183494	0.0456152	0.0212157
plankfishTOpoopd	0.108185	0.0403272	0.166975	0.0589118
bacTOflagd	0.117578	0.0677652	0.131657	0.0766578
bacTOhnfd	0.0821708	0.0618435	0.0925511	0.0661777
bacTOmicd	0.0679361	0.0546711	0.079739	0.0626234
bacTOappd	0.109198	0.0490156	0.1547	0.056169
bacTOnh4d	1.04155	0.116964	1.57174	0.258224
domTObacd	1.41844	0.132579	2.03038	0.260958
sdetTOhnfd	0.631299	0.247822	1.27147	0.139848
sdetTOmicd	0.299315	0.211228	0.659295	0.385975
sdetTOappd	0.156354	0.129336	0.455386	0.302472
sdetTOdomd	0.0311304	0.0305478	0.0265551	0.0262658
ldetTOherbnvmd	0.173432	0.127426	0.156005	0.0919126
ldetTOcladd	0.174135	0.131547	0.0434662	0.039246
ldetTOnvmCald	0.192494	0.13547	0.141709	0.0812213
ldetTOherbvmd	0.0614444	0.0531537	2.01117	0.0359531
ldetTOvmCald	0.0736873	0.0435885	1.34547	0.0390747
ldetTOdomd	0.0338861	0.0319164	0.0184155	0.0185215
DiatomSinkd	0.00564643	0.00544382	0.00170509	0.00154021
FlagSinkd	0.0308218	0.0165407	0.00317394	0.00216639
DlDetSinkd	0.580412	0.0876143	0.741745	0.0801762

### Sheet: SuppTable2
	Process	Model Layer	GoM	AAP
Upwellings	Upwelled NO3	UEZ	4.25E-5 ± 2.49E-5	1.98E-1 ± 1.11E-1
LateralInputDONs	Lateral Input of DON	UEZ	0.152 ± 0.129	0.027 ± 0.027
LateralInputPONs	Lateral Input of PON	UEZ	0.427 ± 0.22	0.141 ± 0.08
NH4toNO3s	Nitrification	UEZ	0.471 ± 0.164	0.499 ± 0.237
NfixCyanos	N2 fixation by PICO	UEZ	0.115 ± 0.103	0.564 ± 0.02
NO3toCyanos	NO3 uptake by PICO	UEZ	0.192 ± 0.148	0.309 ± 0.221
NH4toCyanos	NH4 uptake by PICO	UEZ	2.261 ± 0.338	2.685 ± 0.467
CyanoTOhnfs	PICO ==> HNF	UEZ	0.733 ± 0.351	0.035 ± 0.033
CyanoTOmics	PICO ==> MIC	UEZ	0.488 ± 0.329	0.034 ± 0.032
CyanoTOflags	PICO ==> FLAG	UEZ	2.82E-4 ± 2.22E-4	1.48E+0 ± 4.65E-2
CyanoTOapps	PICO ==> APP	UEZ	3.17E-4 ± 2.14E-4	1.14E+0 ± 1.35E-3
CyanoTOdoms	DON exudation by TRICHO	UEZ	0.679 ± 0.249	0.829 ± 0.417
CyanoTOsdets	TRICHO mortality	UEZ	0.668 ± 0.19	0.036 ± 0.034
NfixTrichos	N2 fixation by TRICHO	UEZ	5.28E-4 ± 4.54E-4	4.24E-4 ± 2.77E-4
NO3toTrichos	NO3 uptake by TRICHO	UEZ	1.03E-3 ± 7.14E-4	4.56E-4 ± 3.31E-4
NH4toTrichos	NH4 uptake by TRICHO	UEZ	1.09E-3 ± 7.37E-4	4.60E-4 ± 3.34E-4
TrichoTOdoms	DON exudation by TRICHO	UEZ	1.30E-3 ± 8.28E-4	6.77E-4 ± 4.17E-4
TrichoTOldets	TRICHO mortality	UEZ	1.35E-3 ± 8.45E-4	6.64E-4 ± 4.16E-4
NO3toDTMs	NO3 uptake by DTM	UEZ	4.90E-2 ± 2.77E-2	3.96E-2 ± 2.40E-2
NH4toDTMs	NH4 uptake by DTM	UEZ	4.18E-2 ± 2.77E-2	4.14E-2 ± 2.39E-2
dtmTOmics	DTM ==> MIC	UEZ	1.82E-2 ± 7.99E-3	1.91E-2 ± 4.70E-3
dtmTOherbnvms	DTM ==> HERBnvm	UEZ	1.82E-3 ± 1.76E-3	9.37E-3 ± 1.18E-3
dtmTOherbvms	DTM ==> HERBvm	UEZ	6.83E-3 ± 6.44E-3	3.03E-3 ± 2.87E-3
dtmTOapps	DTM ==> APP	UEZ	2.66E-4 ± 2.06E-4	8.97E-3 ± 2.38E-3
dtmTOclads	DTM ==> CLAD	UEZ	1.43E-4 ± 9.94E-5	2.33E-3 ± 2.28E-3
dtmTOnvmCals	DTM ==> nvmCAL	UEZ	7.81E-3 ± 7.00E-3	3.18E-3 ± 2.95E-3
dtmTOvmCals	DTM ==> vmCAL	UEZ	7.54E-3 ± 7.09E-3	2.99E-3 ± 3.05E-3
dtmTOdoms	DON exudation by DTM	UEZ	2.10E-2 ± 1.13E-2	1.84E-2 ± 8.97E-3
dtmTOldets	DTM mortality	UEZ	8.86E-3 ± 8.10E-3	3.62E-3 ± 3.36E-3
NO3TOflags	NO3 uptake by FLAG	UEZ	0.229 ± 0.16	0.348 ± 0.235
NH4TOflags	NH4 uptake by FLAG	UEZ	0.768 ± 0.243	1.191 ± 0.278
flagTOmics	FLAG ==> MIC	UEZ	0.667 ± 0.108	1.47 ± 0.101
flagTOherbnvms	FLAG ==> HERBnvm	UEZ	0.052 ± 0.039	0.069 ± 0.057
flagTOherbvms	FLAG ==> HERBvm	UEZ	0.046 ± 0.035	0.074 ± 0.04
flagTOapps	FLAG ==> APP	UEZ	2.14E-4 ± 1.84E-4	3.95E-2 ± 3.54E-2
flagTOclads	FLAG ==> CLAD	UEZ	1.14E-4 ± 9.34E-5	4.65E-3 ± 4.10E-3
flagTOnvmCals	FLAG ==> nvmCAL	UEZ	0.075 ± 0.06	0.079 ± 0.061
flagTOvmCals	FLAG ==> vmCAL	UEZ	0.064 ± 0.041	0.066 ± 0.04
flagTOdoms	DON exudation by FLAG	UEZ	0.231 ± 0.116	0.401 ± 0.137
flagTOsdets	FLAG mortality	UEZ	0.079 ± 0.053	0.732 ± 0.054
hnfTOmics	HNF ==> MIC	UEZ	0.156 ± 0.139	0.036 ± 0.034
hnfTOapps	HNF ==> APP	UEZ	2.00E-4 ± 1.75E-4	4.16E-2 ± 3.77E-2
hnfTOherbnvms	HNF ==> HERBnvm	UEZ	0.066 ± 0.047	0.118 ± 0.09
hnfTOherbvms	HNF ==> HERBvm	UEZ	0.172 ± 0.126	0.08 ± 0.069
hnfTOclads	HNF ==> CLAD	UEZ	1.07E-4 ± 9.11E-5	8.93E-3 ± 6.61E-3
hnfTOnvmCals	HNF ==> nvmCAL	UEZ	0.347 ± 0.181	0.127 ± 0.092
hnfTOvmCals	HNF ==> vmCAL	UEZ	0.112 ± 0.079	0.063 ± 0.056
hnfTOnh4s	HNF NH4 excretion	UEZ	0.622 ± 0.152	0.285 ± 0.061
hnfTOdoms	HNF DON excretion	UEZ	0.353 ± 0.101	0.155 ± 0.037
hnfTOsdets	HNF egestion	UEZ	0.788 ± 0.335	0.376 ± 0.113
micTOherbnvms	MIC ==> HERBnvm	UEZ	0.067 ± 0.047	0.224 ± 0.144
micTOherbvms	MIC ==> HERBvm	UEZ	0.203 ± 0.123	0.173 ± 0.136
micTOclads	MIC ==> CLAD	UEZ	1.01E-4 ± 8.72E-5	8.01E-3 ± 6.86E-3
micTOnvmCals	MIC ==> nvmCAL	UEZ	0.318 ± 0.178	0.258 ± 0.145
micTOvmCals	MIC ==> vmCAL	UEZ	0.131 ± 0.088	0.086 ± 0.072
micTOpreflexs	MIC ==> PREFLEX	UEZ	1.81E-7 ± 7.81E-8	1.90E-10 ± 1.91E-10
micTOpostflexs	MIC ==> POSTFLEX	UEZ	1.37E-6 ± 2.22E-7	1.14E-8 ± 4.12E-9
micTOnh4s	MIC NH4 excretion	UEZ	0.564 ± 0.135	0.427 ± 0.061
micTOdoms	MIC DON excretion	UEZ	0.324 ± 0.093	0.227 ± 0.038
micTOsdets	MIC egestion	UEZ	0.72 ± 0.302	0.593 ± 0.108
herbnvmTOchaetos	HERBnvm ==> CHAETO	UEZ	0.019 ± 0.015	0.055 ± 0.047
herbnvmTOpoecils	HERBnvm ==> POECIL	UEZ	0.02 ± 0.015	0.057 ± 0.048
herbnvmTOgels	HERBnvm ==> GELPRED	UEZ	0.017 ± 0.014	0.044 ± 0.038
herbnvmTOplankfishs	HERBnvm ==> PLANKFISH	UEZ	0.016 ± 0.013	0.034 ± 0.032
herbnvmTOnh4s	HERBnvm NH4 excretion	UEZ	0.06 ± 0.014	0.242 ± 0.016
herbnvmTOdoms	HERBnvm DON excretion	UEZ	0.034 ± 0.009	0.087 ± 0.024
herbnvmTOldets	HERBnvm egestion	UEZ	0.051 ± 0.018	0.188 ± 0.105
appTOchaetos	APP ==> CHAETO	UEZ	1.15E-4 ± 9.79E-5	7.36E-2 ± 5.96E-2
appTOpoecils	APP ==> POECIL	UEZ	1.15E-4 ± 9.93E-5	2.04E-1 ± 8.07E-2
appTOgels	APP ==> GELPRED	UEZ	1.16E-4 ± 9.86E-5	7.27E-2 ± 6.21E-2
appTOplankfishs	APP ==> PLANKFISH	UEZ	1.15E-4 ± 9.88E-5	5.21E-2 ± 4.76E-2
appTOpreflexs	APP ==> PREFLEX	UEZ	4.29E-7 ± 1.57E-7	6.44E-6 ± 1.89E-6
appTOpostflexs	APP ==> POSTFLEX	UEZ	2.63E-6 ± 1.57E-7	2.44E-5 ± 3.25E-6
appTOnh4s	APP NH4 excretion	UEZ	4.10E-4 ± 1.22E-4	3.45E-1 ± 2.71E-2
appTOdoms	APP DON excretion	UEZ	2.15E-4 ± 7.21E-5	1.80E-1 ± 2.02E-2
appTOldets	APP egestion	UEZ	3.04E-4 ± 1.26E-4	7.85E-1 ± 5.11E-2
cladTOchaetos	CLAD ==> CHAETO	UEZ	3.98E-5 ± 3.26E-5	1.01E-3 ± 6.78E-4
cladTOpoecils	CLAD ==> POECIL	UEZ	3.99E-5 ± 3.30E-5	2.07E-3 ± 1.52E-3
cladTOgels	CLAD ==> GELPRED	UEZ	4.05E-5 ± 3.29E-5	1.70E-3 ± 1.15E-3
cladTOplankfishs	CLAD ==> PLANKFISH	UEZ	3.92E-5 ± 3.25E-5	3.09E-3 ± 1.38E-3
cladTOpreflexs	CLAD ==> PREFLEX	UEZ	4.92E-7 ± 1.48E-7	1.10E-7 ± 5.44E-8
cladTOpostflexs	CLAD ==> POSTFLEX	UEZ	1.92E-5 ± 1.48E-6	3.69E-6 ± 1.10E-6
cladTOnh4s	CLAD NH4 excretion	UEZ	1.67E-4 ± 4.00E-5	7.34E-3 ± 1.85E-3
cladTOdoms	CLAD DON excretion	UEZ	9.08E-5 ± 2.61E-5	4.05E-3 ± 1.17E-3
cladTOldets	CLAD egestion	UEZ	1.16E-4 ± 4.29E-5	6.17E-3 ± 2.21E-3
nvmCalTOchaetos	nvmCAL ==> CHAETO	UEZ	0.128 ± 0.052	0.051 ± 0.035
nvmCalTOpoecils	nvmCAL ==> POECIL	UEZ	0.039 ± 0.028	0.046 ± 0.039
nvmCalTOgels	nvmCAL ==> GELPRED	UEZ	0.057 ± 0.037	0.056 ± 0.046
nvmCalTOplankfishs	nvmCAL ==> PLANKFISH	UEZ	0.049 ± 0.041	0.026 ± 0.022
nvmCalTOpreflexs	nvmCAL ==> PREFLEX	UEZ	3.18E-6 ± 6.61E-7	1.73E-6 ± 6.60E-7
nvmCalTOpostflexs	nvmCAL ==> POSTFLEX	UEZ	2.27E-5 ± 2.86E-7	9.49E-6 ± 4.88E-7
nvmCalTOnh4s	nvmCAL NH4 excretion	UEZ	0.195 ± 0.034	0.224 ± 0.016
nvmCalTOdoms	nvmCAL DON excretion	UEZ	0.11 ± 0.026	0.081 ± 0.022
nvmCalTOldets	nvmCAL egestion	UEZ	0.23 ± 0.056	0.164 ± 0.086
chaetoTOgels	CHAETO ==> GELPRED	UEZ	0.038 ± 0.023	0.053 ± 0.032
chaetoTOplankfishs	CHAETO ==> PLANKFISH	UEZ	0.035 ± 0.024	0.031 ± 0.025
chaetoTOnh4s	CHAETO NH4 excretion	UEZ	0.07 ± 0.025	0.081 ± 0.026
chaetoTOdoms	CHAETO DON excretion	UEZ	0.032 ± 0.014	0.033 ± 0.016
chaetoTOldets	CHAETO egestion	UEZ	0.066 ± 0.03	0.12 ± 0.053
poecilTOgels	POECIL ==> GELPRED	UEZ	2.97E-2 ± 1.16E-2	7.88E-2 ± 4.15E-2
poecilTOplankfishs	POECIL ==> PLANKFISH	UEZ	0.015 ± 0.011	0.045 ± 0.033
poecilTOpreflexs	POECIL ==> PREFLEX	UEZ	1.09E-8 ± 5.41E-9	1.09E-6 ± 5.01E-7
poecilTOpostflexs	POECIL ==> POSTFLEX	UEZ	8.99E-6 ± 6.47E-7	1.32E-5 ± 5.39E-6
poecilTOnh4s	POECIL NH4 excretion	UEZ	0.043 ± 0.013	0.104 ± 0.017
poecilTOdoms	POECIL DON excretion	UEZ	0.016 ± 0.009	0.045 ± 0.016
poecilTOldets	POECIL egestion	UEZ	0.04 ± 0.017	0.152 ± 0.051
gelTOhtls	GELPRED ==> HTL	UEZ	0.049 ± 0.017	0.114 ± 0.048
gelTOnh4s	GELPRED NH4 excretion	UEZ	0.052 ± 0.023	0.078 ± 0.029
gelTOdoms	GELPRED DON excretion	UEZ	0.021 ± 0.004	0.045 ± 0.017
gelTOldets	GELPRED egestion	UEZ	0.069 ± 0.029	0.168 ± 0.054
plankfishTOhtls	PLANKFISH ==> HTL	UEZ	0.038 ± 0.018	0.063 ± 0.027
plankfishTOnh4s	PLANKFISH NH4 excretion	UEZ	0.061 ± 0.027	0.069 ± 0.025
plankfishTOdoms	PLANKFISH DON excretion	UEZ	0.028 ± 0.014	0.035 ± 0.015
plankfishTOpoops	PLANKFISH egestion	UEZ	0.055 ± 0.027	0.103 ± 0.04
preflexTOgrowths	PREFLEX growth	UEZ	4.57E-7 ± 3.16E-7	9.20E-7 ± 6.77E-7
preflexTOmorts	PREFLEX mortality	UEZ	4.65E-7 ± 3.16E-7	9.24E-7 ± 6.75E-7
preflexTOnh4s	PREFLEX NH4 excretion	UEZ	1.48E-6 ± 4.62E-7	3.44E-6 ± 1.21E-6
preflexTOdoms	PREFLEX DON excretion	UEZ	7.78E-7 ± 2.77E-7	1.77E-6 ± 7.01E-7
preflexTOpoops	PREFLEX egestion	UEZ	1.10E-6 ± 4.70E-7	2.32E-6 ± 1.09E-6
postflexTOgrowths	POSTFLEX growth	UEZ	6.13E-6 ± 4.01E-6	5.91E-6 ± 3.80E-6
postflexTOmorts	POSTFLEX mortality	UEZ	6.25E-6 ± 4.02E-6	5.65E-6 ± 3.80E-6
postflexTOnh4s	POSTFLEX NH4 excretion	UEZ	1.70E-5 ± 4.93E-6	1.55E-5 ± 5.02E-6
postflexTOdoms	POSTFLEX DON excretion	UEZ	9.32E-6 ± 2.80E-6	8.52E-6 ± 2.78E-6
postflexTOpoops	POSTFLEX egestion	UEZ	1.62E-5 ± 5.76E-6	1.52E-5 ± 5.79E-6
bacTOflags	BAC ==> FLAG	UEZ	0.233 ± 0.119	0.064 ± 0.053
bacTOhnfs	BAC ==> HNF	UEZ	0.172 ± 0.121	0.107 ± 0.07
bacTOmics	BAC ==> MIC	UEZ	0.152 ± 0.116	0.103 ± 0.069
bacTOapps	BAC ==> APP	UEZ	1.79E-4 ± 1.48E-4	1.15E-1 ± 1.53E-2
bacTOnh4s	BAC NH4 excretion	UEZ	1.7 ± 0.26	1.978 ± 0.452
domTObacs	DOM uptake by BAC	UEZ	2.258 ± 0.284	2.366 ± 0.451
sdetTOhnfs	sDET ==> HNF	UEZ	1.71 ± 0.752	1.148 ± 0.285
sdetTOmics	sDET ==> MIC	UEZ	0.845 ± 0.576	0.335 ± 0.256
sdetTOapps	sDET ==> APP	UEZ	2.18E-4 ± 1.85E-4	3.66E-1 ± 1.82E-2
sdetTOdoms	sDET dissolution to DOM	UEZ	0.127 ± 0.118	0.029 ± 0.028
ldetTOherbnvms	lDET ==> HERBnvm	UEZ	0.031 ± 0.027	0.287 ± 0.175
ldetTOclads	lDET ==> CLAD	UEZ	8.81E-5 ± 7.51E-5	1.52E-3 ± 1.30E-3
ldetTOnvmCals	lDET ==> nvmCAL	UEZ	0.061 ± 0.047	0.18 ± 0.141
ldetTOherbvms	lDET ==> HERBvm	UEZ	0.04 ± 0.04	0.78 ± 0.179
ldetTOvmCals	lDET ==> vmCAL	UEZ	0.066 ± 0.051	0.069 ± 0.062
ldetTOdoms	lDET dissolution to DOM	UEZ	0.036 ± 0.035	0.018 ± 0.018
herbvmTOschaetom	HERBvm ==> CHAETO	UEZ	0.048 ± 0.036	0.081 ± 0.054
herbvmTOspoecilm	HERBvm ==> POECIL	UEZ	0.05 ± 0.031	0.072 ± 0.049
herbvmTOsgelm	HERBvm ==> GELPRED	UEZ	0.039 ± 0.029	0.055 ± 0.044
herbvmTOsplankfishm	HERBvm ==> PLANKFISH	UEZ	0.03 ± 0.024	0.045 ± 0.036
herbvmTOsnh4m	HERBvm NH4 excretion	UEZ	0.094 ± 0.031	0.436 ± 0.083
herbvmTOsdomm	HERBvm DOM excretion	UEZ	0.051 ± 0.025	0.087 ± 0.028
herbvmTOsldetm	HERBvm egestion	UEZ	0.056 ± 0.037	0.392 ± 0.135
herbvmTOdchaetom	HERBvm ==> CHAETO	DCM	0.037 ± 0.029	0.184 ± 0.009
herbvmTOdpoecilm	HERBvm ==> POECIL	DCM	0.012 ± 0.01	0.099 ± 0.062
herbvmTOdgelm	HERBvm ==> GELPRED	DCM	0.056 ± 0.011	0.063 ± 0.056
herbvmTOdplankfishm	HERBvm ==> PLANKFISH	DCM	0.022 ± 0.019	0.042 ± 0.038
herbvmTOdnh4m	HERBvm NH4 excretion	DCM	0.027 ± 0.022	0.121 ± 0.079
herbvmTOddomm	HERBvm DOM excretion	DCM	0.022 ± 0.017	0.204 ± 0.013
herbvmTOdldetm	HERBvm egestion	DCM	0.035 ± 0.026	1.252 ± 0.197
herbvmTOexportNH4m	HERBvm NH4 excretion	Twilight	0.03 ± 0.017	0.212 ± 0.039
herbvmTOexportDOMm	HERBvm DOM excretion	Twilight	0.015 ± 0.01	0.106 ± 0.024
herbvmTOexportdetm	HERBvm egestion	Twilight	0.006 ± 0.004	0.065 ± 0.015
herbvmTOexportmortm	HERBvm Mortality	Twilight	0.019 ± 0.006	0.197 ± 0.015
vmCalTOschaetom	vmCAL ==> CHAETO	UEZ	0.045 ± 0.033	0.057 ± 0.041
vmCalTOspoecilm	vmCAL ==> POECIL	UEZ	0.034 ± 0.024	0.045 ± 0.039
vmCalTOsgelm	vmCAL ==> GELPRED	UEZ	0.01 ± 0.008	0.044 ± 0.023
vmCalTOsplankfishm	vmCAL ==> PLANKFISH	UEZ	0.037 ± 0.029	0.034 ± 0.03
vmCalTOsnh4m	vmCAL NH4 excretion	UEZ	0.081 ± 0.031	0.14 ± 0.086
vmCalTOsdomm	vmCAL DOM excretion	UEZ	0.042 ± 0.02	0.064 ± 0.047
vmCalTOsldetm	vmCAL egestion	UEZ	0.029 ± 0.02	0.136 ± 0.074
vmCalTOdchaetom	vmCAL ==> CHAETO	DCM	0.008 ± 0.005	0.026 ± 0.011
vmCalTOdpoecilm	vmCAL ==> POECIL	DCM	0.029 ± 0.009	0.075 ± 0.002
vmCalTOdgelm	vmCAL ==> GELPRED	DCM	0.01 ± 0.006	0.086 ± 0.039
vmCalTOdplankfishm	vmCAL ==> PLANKFISH	DCM	0.062 ± 0.023	0.096 ± 0.031
vmCalTOdnh4m	vmCAL NH4 excretion	DCM	0.029 ± 0.025	0.139 ± 0.082
vmCalTOddomm	vmCAL DOM excretion	DCM	0.021 ± 0.016	0.097 ± 0.052
vmCalTOdldetm	vmCAL egestion	DCM	0.048 ± 0.011	0.453 ± 0.091
vmCalTOexportNH4m	vmCAL NH4 excretion	Twilight	0.026 ± 0.015	0.1 ± 0.023
vmCalTOexportDOMm	vmCAL DOM excretion	Twilight	0.015 ± 0.009	0.041 ± 0.018
vmCalTOexportdetm	vmCAL egestion	Twilight	0.02 ± 0.017	0.042 ± 0.039
vmCalTOexportmortm	vmCAL Mortality	Twilight	0.027 ± 0.009	0.111 ± 0.021
diatomSinkm	Sinking DTM	UEZ==>DCM	1.84E-2 ± 9.64E-3	1.01E-2 ± 5.90E-3
FlagSinkm	Sinking FLAG	UEZ==>DCM	0.015 ± 0.011	0.149 ± 0.06
dldetSinkm	Sinking lDET	UEZ==>DCM	3.17E-1 ± 8.48E-2	7.81E-1 ± 8.94E-2
Upwellingd	Upwelled NO3	DCM	0.032 ± 0.031	0.027 ± 0.026
LateralInputDONd	Lateral Input of DON	DCM	0.04 ± 0.038	0.024 ± 0.024
LateralInputDONs	Lateral Input of PON	DCM	0.362 ± 0.161	1.262 ± 0.218
NH4toNO3d	Nitrification	DCM	0.797 ± 0.303	1.248 ± 0.295
NfixCyanod	N2 fixation by PICO	DCM	0.028 ± 0.027	0.265 ± 0.039
NO3toCyanod	NO3 uptake by PICO	DCM	0.354 ± 0.277	0.282 ± 0.239
NH4toCyanod	NH4 uptake by PICO	DCM	1.053 ± 0.303	1.815 ± 0.337
CyanoTOhnfd	PICO ==> HNF	DCM	0.176 ± 0.101	0.154 ± 0.134
CyanoTOmicd	PICO ==> MIC	DCM	0.102 ± 0.081	0.134 ± 0.117
CyanoTOflagd	PICO ==> FLAG	DCM	0.122 ± 0.083	0.128 ± 0.095
CyanoTOappd	PICO ==> APP	DCM	0.391 ± 0.122	1.324 ± 0.198
CyanoTODOCd	DON exudation by TRICHO	DCM	0.477 ± 0.115	0.564 ± 0.233
CyanoTOsdetd	TRICHO mortality	DCM	0.167 ± 0.093	0.057 ± 0.04
NfixTrichod	N2 fixation by TRICHO	DCM	2.53E-5 ± 1.80E-5	1.31E-5 ± 8.85E-6
NO3toTrichod	NO3 uptake by TRICHO	DCM	2.95E-5 ± 2.15E-5	1.35E-5 ± 1.01E-5
NH4toTrichod	NH4 uptake by TRICHO	DCM	2.90E-5 ± 2.11E-5	1.54E-5 ± 1.07E-5
TrichoTOdomd	DON exudation by TRICHO	DCM	4.56E-5 ± 2.66E-5	2.14E-5 ± 1.32E-5
TrichoTOldetd	TRICHO mortality	DCM	3.81E-5 ± 2.57E-5	2.06E-5 ± 1.31E-5
NO3toDTMd	NO3 uptake by DTM	DCM	1.94E-2 ± 1.29E-2	9.33E-3 ± 6.12E-3
NH4toDTMd	NH4 uptake by DTM	DCM	2.09E-2 ± 1.33E-2	9.66E-3 ± 6.19E-3
dtmTOmicd	DTM ==> MIC	DCM	4.70E-3 ± 2.54E-3	3.29E-3 ± 1.71E-3
dtmTOherbnvmd	DTM ==> HERBnvm	DCM	5.42E-3 ± 5.14E-3	2.80E-3 ± 2.70E-3
dtmTOherbvmd	DTM ==> HERBvm	DCM	4.96E-3 ± 4.74E-3	2.70E-3 ± 2.54E-3
dtmTOappd	DTM ==> APP	DCM	5.18E-3 ± 4.89E-3	2.70E-3 ± 2.59E-3
dtmTOcladd	DTM ==> CLAD	DCM	5.60E-3 ± 5.32E-3	2.80E-3 ± 2.58E-3
dtmTOnvmCald	DTM ==> nvmCAL	DCM	5.52E-3 ± 5.17E-3	2.81E-3 ± 2.63E-3
dtmTOvmCald	DTM ==> vmCAL	DCM	5.01E-3 ± 4.67E-3	2.89E-3 ± 2.74E-3
dtmTOdomd	DON exudation by DTM	DCM	9.57E-3 ± 5.21E-3	4.50E-3 ± 2.45E-3
dtmTOldetd	DTM mortality	DCM	7.06E-3 ± 6.00E-3	2.93E-3 ± 2.61E-3
NO3TOflagd	NO3 uptake by FLAG	DCM	0.456 ± 0.216	0.784 ± 0.205
NH4TOflagd	NH4 uptake by FLAG	DCM	0.321 ± 0.226	0.319 ± 0.208
flagTOmicd	FLAG ==> MIC	DCM	0.332 ± 0.07	0.978 ± 0.125
flagTOherbnvmd	FLAG ==> HERBnvm	DCM	0.072 ± 0.056	0.026 ± 0.024
flagTOherbvmd	FLAG ==> HERBvm	DCM	0.044 ± 0.04	0.03 ± 0.029
flagTOappd	FLAG ==> APP	DCM	0.043 ± 0.039	0.021 ± 0.02
flagTOcladd	FLAG ==> CLAD	DCM	0.094 ± 0.065	0.036 ± 0.033
flagTOnvmCald	FLAG ==> nvmCAL	DCM	0.087 ± 0.062	0.032 ± 0.029
flagTOvmCald	FLAG ==> vmCAL	DCM	0.044 ± 0.038	0.025 ± 0.023
flagTOdomd	DON exudation by FLAG	DCM	0.207 ± 0.081	0.276 ± 0.12
flagTOsdetd	FLAG mortality	DCM	0.079 ± 0.046	0.084 ± 0.052
hnfTOmicd	HNF ==> MIC	DCM	0.037 ± 0.035	0.043 ± 0.041
hnfTOappd	HNF ==> APP	DCM	0.036 ± 0.035	0.048 ± 0.047
hnfTOherbnvmd	HNF ==> HERBnvm	DCM	0.062 ± 0.051	0.115 ± 0.08
hnfTOherbvmd	HNF ==> HERBvm	DCM	0.032 ± 0.028	0.101 ± 0.015
hnfTOcladd	HNF ==> CLAD	DCM	0.057 ± 0.047	0.106 ± 0.07
hnfTOnvmCald	HNF ==> nvmCAL	DCM	0.052 ± 0.044	0.072 ± 0.057
hnfTOvmCald	HNF ==> vmCAL	DCM	0.035 ± 0.033	0.075 ± 0.052
hnfTOnh4d	HNF NH4 excretion	DCM	0.205 ± 0.053	0.33 ± 0.042
hnfTOdomd	HNF DON excretion	DCM	0.115 ± 0.033	0.178 ± 0.03
hnfTOsdetd	HNF egestion	DCM	0.258 ± 0.098	0.451 ± 0.082
micTOherbnvmd	MIC ==> HERBnvm	DCM	0.071 ± 0.056	0.053 ± 0.047
micTOherbvmd	MIC ==> HERBvm	DCM	0.038 ± 0.028	0.456 ± 0.158
micTOcladd	MIC ==> CLAD	DCM	0.072 ± 0.057	0.097 ± 0.072
micTOnvmCald	MIC ==> nvmCAL	DCM	0.068 ± 0.054	0.06 ± 0.051
micTOvmCald	MIC ==> vmCAL	DCM	0.036 ± 0.031	0.051 ± 0.041
micTOnh4d	MIC NH4 excretion	DCM	0.196 ± 0.049	0.406 ± 0.075
micTOdomd	MIC DON excretion	DCM	0.111 ± 0.032	0.216 ± 0.043
micTOsdetd	MIC egestion	DCM	0.252 ± 0.096	0.559 ± 0.128
herbnvmTOchaetod	HERBnvm ==> CHAETO	DCM	0.029 ± 0.025	0.031 ± 0.029
herbnvmTOpoecild	HERBnvm ==> POECIL	DCM	0.038 ± 0.032	0.025 ± 0.023
herbnvmTOgeld	HERBnvm ==> GELPRED	DCM	0.032 ± 0.029	0.025 ± 0.023
herbnvmTOplankfishd	HERBnvm ==> PLANKFISH	DCM	0.027 ± 0.026	0.022 ± 0.02
herbnvmTOnh4d	HERBnvm NH4 excretion	DCM	0.096 ± 0.032	0.087 ± 0.03
herbnvmTOldetd	HERBnvm DON excretion	DCM	0.106 ± 0.056	0.114 ± 0.057
herbnvmTOdomd	HERBnvm egestion	DCM	0.055 ± 0.02	0.049 ± 0.018
appTOchaetod	APP ==> CHAETO	DCM	0.079 ± 0.057	0.211 ± 0.138
appTOpoecild	APP ==> POECIL	DCM	0.078 ± 0.056	0.317 ± 0.172
appTOgeld	APP ==> GELPRED	DCM	0.054 ± 0.046	0.135 ± 0.107
appTOplankfishd	APP ==> PLANKFISH	DCM	0.048 ± 0.042	0.079 ± 0.072
appTOnh4d	APP NH4 excretion	DCM	0.126 ± 0.041	0.199 ± 0.06
appTOdomd	APP DON excretion	DCM	0.06 ± 0.026	0.098 ± 0.035
appTOldetd	APP egestion	DCM	0.295 ± 0.085	0.968 ± 0.135
cladTOchaetod	CLAD ==> CHAETO	DCM	0.035 ± 0.031	0.023 ± 0.02
cladTOpoecild	CLAD ==> POECIL	DCM	0.036 ± 0.032	0.027 ± 0.023
cladTOgeld	CLAD ==> GELPRED	DCM	0.028 ± 0.026	0.022 ± 0.019
cladTOplankfishd	CLAD ==> PLANKFISH	DCM	0.036 ± 0.028	0.019 ± 0.017
cladTOnh4d	CLAD NH4 excretion	DCM	0.101 ± 0.033	0.073 ± 0.025
cladTOdomd	CLAD DON excretion	DCM	0.048 ± 0.021	0.037 ± 0.015
cladTOldetd	CLAD egestion	DCM	0.118 ± 0.059	0.086 ± 0.042
nvmCalTOchaetod	nvmCAL ==> CHAETO	DCM	0.038 ± 0.033	0.024 ± 0.022
nvmCalTOpoecild	nvmCAL ==> POECIL	DCM	0.038 ± 0.033	0.024 ± 0.022
nvmCalTOgeld	nvmCAL ==> GELPRED	DCM	0.031 ± 0.029	0.023 ± 0.021
nvmCalTOplankfishd	nvmCAL ==> PLANKFISH	DCM	0.028 ± 0.026	0.02 ± 0.018
nvmCalTOnh4d	nvmCAL NH4 excretion	DCM	0.102 ± 0.034	0.078 ± 0.027
nvmCalTOdomd	nvmCAL DON excretion	DCM	0.05 ± 0.022	0.041 ± 0.017
nvmCalTOldetd	nvmCAL egestion	DCM	0.119 ± 0.061	0.098 ± 0.049
chaetoTOgeld	CHAETO ==> GELPRED	DCM	0.036 ± 0.025	0.092 ± 0.053
chaetoTOplankfishd	CHAETO ==> PLANKFISH	DCM	0.031 ± 0.023	0.057 ± 0.044
chaetoTOnh4d	CHAETO NH4 excretion	DCM	0.058 ± 0.022	0.086 ± 0.033
chaetoTOdomd	CHAETO DON excretion	DCM	0.031 ± 0.014	0.046 ± 0.021
chaetoTOldetd	CHAETO egestion	DCM	0.07 ± 0.034	0.217 ± 0.068
poecilTOgeld	POECIL ==> GELPRED	DCM	0.038 ± 0.026	0.109 ± 0.061
poecilTOplankfishd	POECIL ==> PLANKFISH	DCM	0.032 ± 0.024	0.065 ± 0.046
poecilTOnh4d	POECIL NH4 excretion	DCM	0.059 ± 0.023	0.096 ± 0.038
poecilTOdomd	POECIL DON excretion	DCM	0.032 ± 0.014	0.054 ± 0.023
poecilTOldetd	POECIL egestion	DCM	0.07 ± 0.033	0.242 ± 0.079
gelTOhtld	GELPRED ==> HTL	DCM	0.076 ± 0.027	0.154 ± 0.053
gelTOnh4d	GELPRED NH4 excretion	DCM	0.069 ± 0.024	0.106 ± 0.032
gelTOdomd	GELPRED DON excretion	DCM	0.035 ± 0.016	0.051 ± 0.022
gelTOldetd	GELPRED egestion	DCM	0.104 ± 0.039	0.244 ± 0.073
plankfishTOhtld	PLANKFISH ==> HTL	DCM	0.056 ± 0.025	0.089 ± 0.037
plankfishTOnh4d	PLANKFISH NH4 excretion	DCM	0.082 ± 0.029	0.098 ± 0.035
plankfishTOdomd	PLANKFISH DON excretion	DCM	0.04 ± 0.018	0.046 ± 0.021
plankfishTOpoopd	PLANKFISH egestion	DCM	0.108 ± 0.04	0.167 ± 0.059
bacTOflagd	BAC ==> FLAG	DCM	0.118 ± 0.068	0.132 ± 0.077
bacTOhnfd	BAC ==> HNF	DCM	0.082 ± 0.062	0.093 ± 0.066
bacTOmicd	BAC ==> MIC	DCM	0.068 ± 0.055	0.08 ± 0.063
bacTOappd	BAC ==> APP	DCM	0.109 ± 0.049	0.155 ± 0.056
bacTOnh4d	BAC NH4 excretion	DCM	1.042 ± 0.117	1.572 ± 0.258
domTObacd	DOM uptake by BAC	DCM	1.418 ± 0.133	2.03 ± 0.261
sdetTOhnfd	sDET ==> HNF	DCM	0.631 ± 0.248	1.271 ± 0.14
sdetTOmicd	sDET ==> MIC	DCM	0.299 ± 0.211	0.659 ± 0.386
sdetTOappd	sDET ==> APP	DCM	0.156 ± 0.129	0.455 ± 0.302
sdetTOdomd	sDET dissolution to DOM	DCM	0.031 ± 0.031	0.027 ± 0.026
ldetTOherbnvmd	lDET ==> HERBnvm	DCM	0.173 ± 0.127	0.156 ± 0.092
ldetTOcladd	lDET ==> CLAD	DCM	0.174 ± 0.132	0.043 ± 0.039
ldetTOnvmCald	lDET ==> nvmCAL	DCM	0.192 ± 0.135	0.142 ± 0.081
ldetTOherbvmd	lDET ==> HERBvm	DCM	0.061 ± 0.053	2.011 ± 0.036
ldetTOvmCald	lDET ==> vmCAL	DCM	0.074 ± 0.044	1.345 ± 0.039
ldetTOdomd	lDET dissolution to DOM	DCM	0.034 ± 0.032	0.018 ± 0.019
DiatomSinkd	Sinking DTM	DCM==>Twilight	0.006 ± 0.005	0.002 ± 0.002
FlagSinkd	Sinking FLAG	DCM==>Twilight	0.031 ± 0.017	0.003 ± 0.002
DlDetSinkd	Sinking lDET	DCM==>Twilight	0.58 ± 0.088	0.742 ± 0.08
